# Deep DNAshape: Predicting DNA shape considering extended flanking regions using a deep learning method

**DOI:** 10.1101/2023.10.22.563383

**Authors:** Jinsen Li, Tsu-Pei Chiu, Remo Rohs

## Abstract

Understanding the mechanisms of protein-DNA binding is critical in comprehending gene regulation. Three-dimensional DNA shape plays a key role in these mechanisms. In this study, we present a deep learning-based method, Deep DNAshape, that fundamentally changes the current *k*-mer based high-throughput prediction of DNA shape features by accurately accounting for the influence of extended flanking regions, without the need for extensive molecular simulations or structural biology experiments. By using the Deep DNAshape method, refined DNA shape features can be predicted for any length and number of DNA sequences in a high-throughput manner, providing a deeper understanding of the effects of flanking regions on DNA shape in a target region of a sequence. Deep DNAshape method provides access to the influence of distant flanking regions on a region of interest. Our findings reveal that DNA shape readout mechanisms of a core target are quantitatively affected by flanking regions, including extended flanking regions, providing valuable insights into the detailed structural readout mechanisms of protein-DNA binding. Furthermore, when incorporated in machine learning models, the features generated by Deep DNAshape improve the model prediction accuracy. Collectively, Deep DNAshape can serve as a versatile and powerful tool for diverse DNA structure-related studies.
