## Supplementary Table S3 for "Deep DNAshape: Predicting DNA shape considering extended flanking regions using a deep learning method"

### Sheet: Table S3.Correlation
Feature group	DNA shape features (BP step core from all hexamers)	Pearson’s correlation [Deep DNAshape (MC) vs Deep DNAshape (Expt)]
		GpG	GpA	GpC	GpT	ApT	ApG	ApA	CpA	TpA	CpG
Inter-base-pair	Shift (Å)	-0.28	-0.24	-0.26	0.22	0.65	-0.26	0.41	-0.06	0.32	0.23
	Slide (Å)	0.63	0.42	0.74	0.66	0.5	0.6	0.07	0.14	0.17	0.35
	Rise (Å)	0.77	0.58	0.72	0.39	0.48	0.74	0.38	0.46	0.74	0.42
	Tilt (°)	0.54	0.61	0.28	0.33	0.5	0.17	0.52	0.32	-0.08	-0.51
	Roll (°)	0.72	0.22	0.45	0.42	0.53	0.56	0.29	0.31	0.17	0.67
	HelT (°)	0.39	0.64	0.5	0.75	0.8	0.67	0.57	0.04	0.48	0.5
Feature group	DNA shape features (BP step core from all hexamers)	Pearson’s correlation [Deep DNAshape (MC) vs Deep DNAshape (MD)]
		GpG	GpA	GpC	GpT	ApT	ApG	ApA	CpA	TpA	CpG
Inter-base-pair	Shift (Å)	-0.36	-0.25	-0.24	0.23	0.48	0.11	0.16	-0.26	-0.43	-0.49
	Slide (Å)	0.63	0.51	0.66	0.62	0.61	0.55	-0.13	-0.07	0.48	0
	Rise (Å)	0.71	0.69	0.8	0.83	0.65	0.68	0.73	0.48	0.46	0.67
	Tilt (°)	0.53	0.77	0.58	0.66	0.64	0.06	0.57	0.57	0.87	0.1
	Roll (°)	0.06	0.5	-0.18	0.23	0.47	0.18	0.07	0.42	0.17	0.16
	HelT (°)	0.45	0.35	0.57	0.7	0.73	0.44	0.19	0.49	0.54	0.6
Feature group	DNA shape features (BP step core from all hexamers)	Pearson’s correlation [Deep DNAshape (MD) vs Deep DNAshape (Expt)]
		GpG	GpA	GpC	GpT	ApT	ApG	ApA	CpA	TpA	CpG
Inter-base-pair	Shift (Å)	-0.11	0.22	0.37	0.07	0.55	0.37	0.12	-0.22	-0.55	-0.13
	Slide (Å)	0.71	0.42	0.58	0.79	0.45	0.56	0.5	0.26	0.56	0.12
	Rise (Å)	0.8	0.61	0.82	0.44	0.62	0.82	0.51	0.74	0.55	0.75
	Tilt (°)	0.48	0.55	0.83	0.64	0.68	0.55	0.59	0.57	0.09	0.6
	Roll (°)	0.12	0.39	0.13	0.06	0.54	0.12	-0.14	0.28	0.07	-0.06
	HelT (°)	0.51	0.49	0.46	0.72	0.71	0.33	0.09	0	0.03	0.75
Feature group	DNA shape features (Base pair core from all pentamers)	Pearson’s correlation [Deep DNAshape (MC) vs Deep DNAshape (Expt)]
		A-T pair	C-G pair
Groove	MGW (Å)	0.63	0.54
Intra-base-pair	Shear (Å)	0.55	0.2
	Stretch (Å)	0.14	0.33
	Stagger (Å)	0.81	0.56
	Buckle (°)	0.69	0.69
	ProT (°)	0.69	0.17
	Opening (°)	-0.49	0.27
Feature group	DNA shape features (Base pair core from all pentamers)	Pearson’s correlation [Deep DNAshape (MC) vs Deep DNAshape (MD)]
		A-T pair	C-G pair
Groove	MGW (Å)	0.78	0.75
Intra-base-pair	Shear (Å)	0.17	0.59
	Stretch (Å)	-0.01	-0.07
	Stagger (Å)	0.79	0.67
	Buckle (°)	0.61	0.76
	ProT (°)	0.46	-0.03
	Opening (°)	-0.2	0.14
Feature group	DNA shape features (Base pair core from all pentamers)	Pearson’s correlation [Deep DNAshape (MD) vs Deep DNAshape (Expt)]
		A-T pair	C-G pair
Groove	MGW (Å)	0.75	0.59
Intra-base-pair	Shear (Å)	0.39	0.24
	Stretch (Å)	0.06	0.12
	Stagger (Å)	0.72	0.73
	Buckle (°)	0.76	0.89
	ProT (°)	0.71	0.67
	Opening (°)	0.38	0.37
